# Role of U11/U12 minor spliceosome gene *ZCRB1* in Ciliogenesis and WNT Signaling

**DOI:** 10.1101/2024.08.09.607392

**Authors:** Geralle Powell-Rodgers, Mujeeb Ur Rehman Pirzada, Jahmiera Richee, Courtney F. Jungers, Sarah Colijn, Amber N. Stratman, Sergej Djuranovic

**Author notes:** these authors contributed equally to the work (Geralle Powell-Rodgers, Mujeeb Ur Rehman Pirzada, Jahmiera Richee).

## Abstract

Despite the fact that 0.5% of human introns are processed by the U11/U12 minor spliceosome, the latter influences gene expression across multiple cellular processes. The ZCRB1 protein is a recently described core component of the U12 mono-snRNP minor spliceosome, but its functional significance to minor splicing, gene regulation, and biological signaling cascades is poorly understood. Using CRISPR-Cas9 and siRNA targeted knockout and knockdown strategies, we show that human cell lines with a partial reduction in ZCRB1 expression exhibit significant dysregulation of the splicing and expression of U12-type genes, primarily due to dysregulation of U12 mono-snRNA. RNA-Seq and targeted analyses of minor intron-containing genes indicate a downregulation in the expression of genes involved in ciliogenesis, and consequentially an upregulation in WNT signaling. Additionally, *zcrb1* CRISPR-Cas12a knockdown in zebrafish embryos led to gross developmental and body axis abnormalities, disrupted ciliogenesis, and upregulated WNT signaling, complementing our human cell studies. This work highlights a conserved and essential biological role of the minor spliceosome in general, and the ZCRB1 protein specifically in cellular and developmental processes across species, shedding light on the multifaceted relationship between splicing regulation, ciliogenesis, and WNT signaling.
