## Supplemental table 2d for "Role of U11/U12 minor spliceosome gene *ZCRB1* in Ciliogenesis and WNT Signaling"

### Sheet: Supplemental Table 2d
Ensembl Gene Stable ID	Entrez Gene ID	Gene Name	Gene Biotype	Gene Description	Log2FC	P.Value	adj.P.Val	linearFC
ENSG00000115596	7475	WNT6	protein_coding	Wnt family member 6 [Source:HGNC Symbol;Acc:HGNC:12785]	3.46	2.75e-06	0.000325	10.9855
ENSG00000115266	10297	APC2	protein_coding	APC regulator of WNT signaling pathway 2 [Source:HGNC Symbol;Acc:HGNC:24036]	2.12	3.25e-06	0.000355	4.35547
ENSG00000085741	7481	WNT11	protein_coding	Wnt family member 11 [Source:HGNC Symbol;Acc:HGNC:12776]	1.97	1.23e-05	0.000682	3.91668
ENSG00000154764	7476	WNT7A	protein_coding	Wnt family member 7A [Source:HGNC Symbol;Acc:HGNC:12786]	4.73	1.89e-05	0.000853	26.5572
ENSG00000137713	5519	PPP2R1B	protein_coding	protein phosphatase 2 scaffold subunit Abeta [Source:HGNC Symbol;Acc:HGNC:9303]	-1.37	3.71e-05	0.00126	-2.57757
ENSG00000188763	8326	FZD9	protein_coding	frizzled class receptor 9 [Source:HGNC Symbol;Acc:HGNC:4047]	1.77	5.04e-05	0.00154	3.41054
ENSG00000116161	27101	CACYBP	protein_coding	calcyclin binding protein [Source:HGNC Symbol;Acc:HGNC:30423]	-1.2	5.64e-05	0.00164	-2.29979
ENSG00000158955	7484	WNT9B	protein_coding	Wnt family member 9B [Source:HGNC Symbol;Acc:HGNC:12779]	2.4	0.00012	0.00256	5.26608
ENSG00000107758	5532	PPP3CB	protein_coding	protein phosphatase 3 catalytic subunit beta [Source:HGNC Symbol;Acc:HGNC:9315]	-1.13	0.000143	0.0028	-2.18874
ENSG00000068971	5526	PPP2R5B	protein_coding	protein phosphatase 2 regulatory subunit Bprimebeta [Source:HGNC Symbol;Acc:HGNC:9310]	1.42	0.000166	0.00305	2.67962
ENSG00000131196	4772	NFATC1	protein_coding	nuclear factor of activated T cells 1 [Source:HGNC Symbol;Acc:HGNC:7775]	1.54	0.000179	0.0032	2.90641
ENSG00000136997	4609	MYC	protein_coding	MYC proto-oncogene, bHLH transcription factor [Source:HGNC Symbol;Acc:HGNC:7553]	-1.83	0.000193	0.00335	-3.54429
ENSG00000177606	3725	JUN	protein_coding	Jun proto-oncogene, AP-1 transcription factor subunit [Source:HGNC Symbol;Acc:HGNC:6204]	1.45	0.000203	0.00345	2.7277
ENSG00000100387	9978	RBX1	protein_coding	ring-box 1 [Source:HGNC Symbol;Acc:HGNC:9928]	-1.33	0.000285	0.00422	-2.51148
ENSG00000145506	85409	NKD2	protein_coding	NKD inhibitor of WNT signaling pathway 2 [Source:HGNC Symbol;Acc:HGNC:17046]	1.39	0.000293	0.00425	2.61275
ENSG00000143816	7483	WNT9A	protein_coding	Wnt family member 9A [Source:HGNC Symbol;Acc:HGNC:12778]	1.82	0.000337	0.00461	3.52058
ENSG00000162738	57216	VANGL2	protein_coding	VANGL planar cell polarity protein 2 [Source:HGNC Symbol;Acc:HGNC:15511]	1.01	0.000346	0.00467	2.01562
ENSG00000177283	8325	FZD8	protein_coding	frizzled class receptor 8 [Source:HGNC Symbol;Acc:HGNC:4046]	1.3	0.000377	0.00494	2.46725
ENSG00000005339	1387	CREBBP	protein_coding	CREB binding protein [Source:HGNC Symbol;Acc:HGNC:2348]	1	0.000583	0.00647	2.00196
ENSG00000113558	6500	SKP1	protein_coding	S-phase kinase associated protein 1 [Source:HGNC Symbol;Acc:HGNC:10899]	-0.955	0.000933	0.00848	-1.9383
ENSG00000156076	11197	WIF1	protein_coding	WNT inhibitory factor 1 [Source:HGNC Symbol;Acc:HGNC:18081]	-3.37	0.00101	0.00897	-10.3655
ENSG00000180340	2535	FZD2	protein_coding	frizzled class receptor 2 [Source:HGNC Symbol;Acc:HGNC:4040]	1.04	0.00123	0.0101	2.04956
ENSG00000126583	5582	PRKCG	protein_coding	protein kinase C gamma [Source:HGNC Symbol;Acc:HGNC:9402]	1.31	0.00214	0.0144	2.47188
ENSG00000155760	8324	FZD7	protein_coding	frizzled class receptor 7 [Source:HGNC Symbol;Acc:HGNC:4045]	0.909	0.00258	0.0163	1.87824
ENSG00000128340	5880	RAC2	protein_coding	Rac family small GTPase 2 [Source:HGNC Symbol;Acc:HGNC:9802]	1.32	0.00286	0.0175	2.49649
ENSG00000104290	7976	FZD3	protein_coding	frizzled class receptor 3 [Source:HGNC Symbol;Acc:HGNC:4041]	-0.783	0.00313	0.0185	-1.72086
ENSG00000141510	7157	TP53	protein_coding	tumor protein p53 [Source:HGNC Symbol;Acc:HGNC:11998]	-0.858	0.00323	0.0188	-1.81298
ENSG00000175792	8607	RUVBL1	protein_coding	RuvB like AAA ATPase 1 [Source:HGNC Symbol;Acc:HGNC:10474]	-0.672	0.00514	0.0259	-1.59323
ENSG00000101096	4773	NFATC2	protein_coding	nuclear factor of activated T cells 2 [Source:HGNC Symbol;Acc:HGNC:7776]	0.947	0.00598	0.0288	1.92762
ENSG00000109339	5602	MAPK10	protein_coding	mitogen-activated protein kinase 10 [Source:HGNC Symbol;Acc:HGNC:6872]	-1.4	0.00668	0.0312	-2.64127
ENSG00000103126	8312	AXIN1	protein_coding	axin 1 [Source:HGNC Symbol;Acc:HGNC:903]	0.908	0.0073	0.0331	1.87691
ENSG00000100968	4776	NFATC4	protein_coding	nuclear factor of activated T cells 4 [Source:HGNC Symbol;Acc:HGNC:7778]	0.944	0.00849	0.0367	1.92433
ENSG00000152284	83439	TCF7L1	protein_coding	transcription factor 7 like 1 [Source:HGNC Symbol;Acc:HGNC:11640]	0.704	0.00851	0.0367	1.62916
ENSG00000168646	8313	AXIN2	protein_coding	axin 2 [Source:HGNC Symbol;Acc:HGNC:904]	0.771	0.00979	0.0404	1.70623
ENSG00000102908	10725	NFAT5	protein_coding	nuclear factor of activated T cells 5 [Source:HGNC Symbol;Acc:HGNC:7774]	-0.671	0.00985	0.0405	-1.59209
ENSG00000177565	79718	TBL1XR1	protein_coding	TBL1X receptor 1 [Source:HGNC Symbol;Acc:HGNC:29529]	-0.67	0.0103	0.0415	-1.59137
ENSG00000165879	10023	FRAT1	protein_coding	FRAT regulator of WNT signaling pathway 1 [Source:HGNC Symbol;Acc:HGNC:3944]	0.952	0.011	0.0437	1.93447
ENSG00000107404	1855	DVL1	protein_coding	dishevelled segment polarity protein 1 [Source:HGNC Symbol;Acc:HGNC:3084]	0.744	0.0122	0.0468	1.67527
ENSG00000110092	595	CCND1	protein_coding	cyclin D1 [Source:HGNC Symbol;Acc:HGNC:1582]	-0.707	0.0157	0.0555	-1.63201
ENSG00000138814	5530	PPP3CA	protein_coding	protein phosphatase 3 catalytic subunit alpha [Source:HGNC Symbol;Acc:HGNC:9314]	-0.746	0.016	0.0563	-1.67752
ENSG00000135341	6885	MAP3K7	protein_coding	mitogen-activated protein kinase kinase kinase 7 [Source:HGNC Symbol;Acc:HGNC:6859]	-0.606	0.0193	0.0641	-1.52182
ENSG00000157240	8321	FZD1	protein_coding	frizzled class receptor 1 [Source:HGNC Symbol;Acc:HGNC:4038]	0.723	0.0216	0.0694	1.65048
ENSG00000204435	1460	CSNK2B	protein_coding	casein kinase 2 beta [Source:HGNC Symbol;Acc:HGNC:2460]	-0.687	0.0228	0.0719	-1.60989
ENSG00000118971	894	CCND2	protein_coding	cyclin D2 [Source:HGNC Symbol;Acc:HGNC:1583]	-0.628	0.0242	0.075	-1.54581
ENSG00000105568	5518	PPP2R1A	protein_coding	protein phosphatase 2 scaffold subunit Aalpha [Source:HGNC Symbol;Acc:HGNC:9302]	-0.542	0.0287	0.0845	-1.45553
ENSG00000162552	54361	WNT4	protein_coding	Wnt family member 4 [Source:HGNC Symbol;Acc:HGNC:12783]	0.87	0.0294	0.0859	1.82714
ENSG00000114251	7474	WNT5A	protein_coding	Wnt family member 5A [Source:HGNC Symbol;Acc:HGNC:12784]	-0.545	0.0324	0.0919	-1.45933
ENSG00000107984	22943	DKK1	protein_coding	dickkopf WNT signaling pathway inhibitor 1 [Source:HGNC Symbol;Acc:HGNC:2891]	1.42	0.0343	0.0955	2.67478
ENSG00000067560	387	RHOA	protein_coding	ras homolog family member A [Source:HGNC Symbol;Acc:HGNC:667]	-0.523	0.036	0.0989	-1.43679
ENSG00000168036	1499	CTNNB1	protein_coding	catenin beta 1 [Source:HGNC Symbol;Acc:HGNC:2514]	-0.568	0.036	0.0989	-1.48238
ENSG00000178585	56998	CTNNBIP1	protein_coding	catenin beta interacting protein 1 [Source:HGNC Symbol;Acc:HGNC:16913]	-0.528	0.0384	0.104	-1.44165
ENSG00000162337	4041	LRP5	protein_coding	LDL receptor related protein 5 [Source:HGNC Symbol;Acc:HGNC:6697]	0.601	0.0392	0.105	1.51729
ENSG00000100888	57680	CHD8	protein_coding	chromodomain helicase DNA binding protein 8 [Source:HGNC Symbol;Acc:HGNC:20153]	0.473	0.0421	0.111	1.38752
ENSG00000168772	80319	CXXC4	protein_coding	CXXC finger protein 4 [Source:HGNC Symbol;Acc:HGNC:24593]	-0.788	0.0469	0.12	-1.72691
ENSG00000002745	51384	WNT16	protein_coding	Wnt family member 16 [Source:HGNC Symbol;Acc:HGNC:16267]	-0.889	0.053	0.131	-1.85167
ENSG00000075290	7479	WNT8B	protein_coding	Wnt family member 8B [Source:HGNC Symbol;Acc:HGNC:12789]	-0.651	0.0563	0.136	-1.56994
ENSG00000169750	5881	RAC3	protein_coding	Rac family small GTPase 3 [Source:HGNC Symbol;Acc:HGNC:9803]	0.505	0.0599	0.142	1.41928
ENSG00000163251	7855	FZD5	protein_coding	frizzled class receptor 5 [Source:HGNC Symbol;Acc:HGNC:4043]	0.458	0.0617	0.145	1.37394
ENSG00000154342	89780	WNT3A	protein_coding	Wnt family member 3A [Source:HGNC Symbol;Acc:HGNC:15983]	0.763	0.0621	0.146	1.69703
ENSG00000196470	6477	SIAH1	protein_coding	siah E3 ubiquitin protein ligase 1 [Source:HGNC Symbol;Acc:HGNC:10857]	-0.626	0.0624	0.147	-1.54307
ENSG00000174804	8322	FZD4	protein_coding	frizzled class receptor 4 [Source:HGNC Symbol;Acc:HGNC:4042]	-0.543	0.0709	0.161	-1.45673
ENSG00000142875	5567	PRKACB	protein_coding	protein kinase cAMP-activated catalytic subunit beta [Source:HGNC Symbol;Acc:HGNC:9381]	-0.434	0.0794	0.175	-1.35107
ENSG00000050748	5601	MAPK9	protein_coding	mitogen-activated protein kinase 9 [Source:HGNC Symbol;Acc:HGNC:6886]	-0.375	0.0873	0.187	-1.29675
ENSG00000101266	1457	CSNK2A1	protein_coding	casein kinase 2 alpha 1 [Source:HGNC Symbol;Acc:HGNC:2457]	-0.389	0.0888	0.19	-1.30905
ENSG00000102312	64840	PORCN	protein_coding	porcupine O-acyltransferase [Source:HGNC Symbol;Acc:HGNC:17652]	-0.485	0.0918	0.194	-1.39963
ENSG00000106483	6424	SFRP4	protein_coding	secreted frizzled related protein 4 [Source:HGNC Symbol;Acc:HGNC:10778]	0.647	0.106	0.215	1.56634
ENSG00000166167	8945	BTRC	protein_coding	beta-transducin repeat containing E3 ubiquitin protein ligase [Source:HGNC Symbol;Acc:HGNC:1144]	-0.349	0.11	0.221	-1.27366
ENSG00000221823	5534	PPP3R1	protein_coding	protein phosphatase 3 regulatory subunit B, alpha [Source:HGNC Symbol;Acc:HGNC:9317]	-0.405	0.111	0.222	-1.3237
ENSG00000136238	5879	RAC1	protein_coding	Rac family small GTPase 1 [Source:HGNC Symbol;Acc:HGNC:9801]	-0.462	0.113	0.225	-1.37772
ENSG00000004975	1856	DVL2	protein_coding	dishevelled segment polarity protein 2 [Source:HGNC Symbol;Acc:HGNC:3086]	0.369	0.117	0.23	1.29189
ENSG00000173218	81839	VANGL1	protein_coding	VANGL planar cell polarity protein 1 [Source:HGNC Symbol;Acc:HGNC:15512]	-0.347	0.136	0.257	-1.27151
ENSG00000080815	5663	PSEN1	protein_coding	presenilin 1 [Source:HGNC Symbol;Acc:HGNC:9508]	0.329	0.138	0.26	1.2565
ENSG00000100592	23002	DAAM1	protein_coding	dishevelled associated activator of morphogenesis 1 [Source:HGNC Symbol;Acc:HGNC:18142]	-0.368	0.153	0.278	-1.29017
ENSG00000159692	1487	CTBP1	protein_coding	C-terminal binding protein 1 [Source:HGNC Symbol;Acc:HGNC:2494]	0.348	0.153	0.279	1.273
ENSG00000066027	5525	PPP2R5A	protein_coding	protein phosphatase 2 regulatory subunit Bprimealpha [Source:HGNC Symbol;Acc:HGNC:9309]	-0.331	0.167	0.297	-1.25751
ENSG00000154229	5578	PRKCA	protein_coding	protein kinase C alpha [Source:HGNC Symbol;Acc:HGNC:9393]	0.305	0.175	0.307	1.2352
ENSG00000113575	5515	PPP2CA	protein_coding	protein phosphatase 2 catalytic subunit alpha [Source:HGNC Symbol;Acc:HGNC:9299]	-0.313	0.179	0.312	-1.24189
ENSG00000082701	2932	GSK3B	protein_coding	glycogen synthase kinase 3 beta [Source:HGNC Symbol;Acc:HGNC:4617]	0.284	0.193	0.329	1.2174
ENSG00000134245	7482	WNT2B	protein_coding	Wnt family member 2B [Source:HGNC Symbol;Acc:HGNC:12781]	0.43	0.193	0.33	1.34726
ENSG00000213923	1454	CSNK1E	protein_coding	casein kinase 1 epsilon [Source:HGNC Symbol;Acc:HGNC:2453]	0.313	0.195	0.332	1.24243
ENSG00000141646	4089	SMAD4	protein_coding	SMAD family member 4 [Source:HGNC Symbol;Acc:HGNC:6770]	0.342	0.198	0.335	1.2671
ENSG00000166949	4088	SMAD3	protein_coding	SMAD family member 3 [Source:HGNC Symbol;Acc:HGNC:6769]	0.301	0.222	0.364	1.23191
ENSG00000072736	4775	NFATC3	protein_coding	nuclear factor of activated T cells 3 [Source:HGNC Symbol;Acc:HGNC:7777]	-0.277	0.227	0.369	-1.21184
ENSG00000078304	5527	PPP2R5C	protein_coding	protein phosphatase 2 regulatory subunit Bprimegamma [Source:HGNC Symbol;Acc:HGNC:9311]	-0.278	0.234	0.377	-1.2121
ENSG00000148660	818	CAMK2G	protein_coding	calcium/calmodulin dependent protein kinase II gamma [Source:HGNC Symbol;Acc:HGNC:1463]	0.302	0.237	0.381	1.23316
ENSG00000161202	1857	DVL3	protein_coding	dishevelled segment polarity protein 3 [Source:HGNC Symbol;Acc:HGNC:3087]	0.281	0.241	0.386	1.21519
ENSG00000138795	51176	LEF1	protein_coding	lymphoid enhancer binding factor 1 [Source:HGNC Symbol;Acc:HGNC:6551]	-0.282	0.241	0.386	-1.2156
ENSG00000055130	8454	CUL1	protein_coding	cullin 1 [Source:HGNC Symbol;Acc:HGNC:2551]	-0.276	0.255	0.402	-1.21044
ENSG00000166501	5579	PRKCB	protein_coding	protein kinase C beta [Source:HGNC Symbol;Acc:HGNC:9395]	0.251	0.267	0.416	1.19023
ENSG00000164930	8323	FZD6	protein_coding	frizzled class receptor 6 [Source:HGNC Symbol;Acc:HGNC:4044]	0.297	0.277	0.426	1.22855
ENSG00000155011	27123	DKK2	protein_coding	dickkopf WNT signaling pathway inhibitor 2 [Source:HGNC Symbol;Acc:HGNC:2892]	-0.876	0.28	0.429	-1.83558
ENSG00000072062	5566	PRKACA	protein_coding	protein kinase cAMP-activated catalytic subunit alpha [Source:HGNC Symbol;Acc:HGNC:9380]	0.26	0.294	0.444	1.19763
ENSG00000188064	7477	WNT7B	protein_coding	Wnt family member 7B [Source:HGNC Symbol;Acc:HGNC:12787]	0.449	0.294	0.444	1.36485
ENSG00000070018	4040	LRP6	protein_coding	LDL receptor related protein 6 [Source:HGNC Symbol;Acc:HGNC:6698]	-0.232	0.316	0.467	-1.1748
ENSG00000145349	817	CAMK2D	protein_coding	calcium/calmodulin dependent protein kinase II delta [Source:HGNC Symbol;Acc:HGNC:1462]	-0.221	0.327	0.479	-1.16591
ENSG00000182621	23236	PLCB1	protein_coding	phospholipase C beta 1 [Source:HGNC Symbol;Acc:HGNC:15917]	-0.217	0.338	0.489	-1.1623
ENSG00000081059	6932	TCF7	protein_coding	transcription factor 7 [Source:HGNC Symbol;Acc:HGNC:11639]	0.229	0.338	0.49	1.17223
ENSG00000104332	6422	SFRP1	protein_coding	secreted frizzled related protein 1 [Source:HGNC Symbol;Acc:HGNC:10776]	-0.245	0.34	0.491	-1.18503
ENSG00000163637	166336	PRICKLE2	protein_coding	prickle planar cell polarity protein 2 [Source:HGNC Symbol;Acc:HGNC:20340]	0.293	0.345	0.496	1.22511
ENSG00000146122	23500	DAAM2	protein_coding	dishevelled associated activator of morphogenesis 2 [Source:HGNC Symbol;Acc:HGNC:18143]	0.26	0.369	0.52	1.19749
ENSG00000137841	5330	PLCB2	protein_coding	phospholipase C beta 2 [Source:HGNC Symbol;Acc:HGNC:9055]	-0.376	0.4	0.55	-1.298
ENSG00000187446	11261	CHP1	protein_coding	calcineurin like EF-hand protein 1 [Source:HGNC Symbol;Acc:HGNC:17433]	-0.191	0.404	0.554	-1.14168
ENSG00000120910	5533	PPP3CC	protein_coding	protein phosphatase 3 catalytic subunit gamma [Source:HGNC Symbol;Acc:HGNC:9316]	0.2	0.422	0.571	1.1484
ENSG00000175592	8061	FOSL1	protein_coding	FOS like 1, AP-1 transcription factor subunit [Source:HGNC Symbol;Acc:HGNC:13718]	0.255	0.424	0.572	1.19319
ENSG00000104695	5516	PPP2CB	protein_coding	protein phosphatase 2 catalytic subunit beta [Source:HGNC Symbol;Acc:HGNC:9300]	0.151	0.491	0.63	1.11047
ENSG00000101333	5332	PLCB4	protein_coding	phospholipase C beta 4 [Source:HGNC Symbol;Acc:HGNC:9059]	-0.168	0.499	0.637	-1.12315
ENSG00000140807	85407	NKD1	protein_coding	NKD inhibitor of WNT signaling pathway 1 [Source:HGNC Symbol;Acc:HGNC:17045]	-0.205	0.503	0.641	-1.15292
ENSG00000111186	81029	WNT5B	protein_coding	Wnt family member 5B [Source:HGNC Symbol;Acc:HGNC:16265]	0.173	0.518	0.653	1.12723
ENSG00000058404	816	CAMK2B	protein_coding	calcium/calmodulin dependent protein kinase II beta [Source:HGNC Symbol;Acc:HGNC:1461]	0.193	0.521	0.655	1.1433
ENSG00000070770	1459	CSNK2A2	protein_coding	casein kinase 2 alpha 2 [Source:HGNC Symbol;Acc:HGNC:2459]	-0.144	0.528	0.661	-1.10509
ENSG00000107643	5599	MAPK8	protein_coding	mitogen-activated protein kinase 8 [Source:HGNC Symbol;Acc:HGNC:6881]	-0.143	0.532	0.665	-1.10436
ENSG00000120057	6425	SFRP5	protein_coding	secreted frizzled related protein 5 [Source:HGNC Symbol;Acc:HGNC:10779]	0.307	0.542	0.673	1.23678
ENSG00000149782	5331	PLCB3	protein_coding	phospholipase C beta 3 [Source:HGNC Symbol;Acc:HGNC:9056]	0.182	0.547	0.677	1.13467
ENSG00000087095	51701	NLK	protein_coding	nemo like kinase [Source:HGNC Symbol;Acc:HGNC:29858]	-0.13	0.577	0.701	-1.09414
ENSG00000145423	6423	SFRP2	protein_coding	secreted frizzled related protein 2 [Source:HGNC Symbol;Acc:HGNC:10777]	-0.603	0.638	0.75	-1.51843
ENSG00000175029	1488	CTBP2	protein_coding	C-terminal binding protein 2 [Source:HGNC Symbol;Acc:HGNC:2495]	0.102	0.655	0.764	1.07363
ENSG00000175387	4087	SMAD2	protein_coding	SMAD family member 2 [Source:HGNC Symbol;Acc:HGNC:6768]	-0.114	0.667	0.773	-1.08214
ENSG00000163904	59343	SENP2	protein_coding	SUMO specific peptidase 2 [Source:HGNC Symbol;Acc:HGNC:23116]	0.0872	0.682	0.785	1.0623
ENSG00000139174	144165	PRICKLE1	protein_coding	prickle planar cell polarity protein 1 [Source:HGNC Symbol;Acc:HGNC:17019]	0.0987	0.69	0.79	1.07084
ENSG00000112576	896	CCND3	protein_coding	cyclin D3 [Source:HGNC Symbol;Acc:HGNC:1585]	-0.0853	0.719	0.812	-1.06093
ENSG00000154001	5529	PPP2R5E	protein_coding	protein phosphatase 2 regulatory subunit Bprimeepsilon [Source:HGNC Symbol;Acc:HGNC:9313]	0.0806	0.728	0.819	1.05748
ENSG00000101849	6907	TBL1X	protein_coding	transducin beta like 1 X-linked [Source:HGNC Symbol;Acc:HGNC:11585]	-0.074	0.739	0.828	-1.05264
ENSG00000112640	5528	PPP2R5D	protein_coding	protein phosphatase 2 regulatory subunit Bprimedelta [Source:HGNC Symbol;Acc:HGNC:9312]	0.0674	0.764	0.845	1.04782
ENSG00000148737	6934	TCF7L2	protein_coding	transcription factor 7 like 2 [Source:HGNC Symbol;Acc:HGNC:11641]	0.0621	0.784	0.859	1.04395
ENSG00000108379	101929777	WNT3	protein_coding	Wnt family member 3 [Source:HGNC Symbol;Acc:HGNC:12782]	0.0707	0.83	0.892	1.05025
ENSG00000100393	2033	EP300	protein_coding	E1A binding protein p300 [Source:HGNC Symbol;Acc:HGNC:3373]	-0.0414	0.855	0.91	-1.02913
ENSG00000112033	5467	PPARD	protein_coding	peroxisome proliferator activated receptor delta [Source:HGNC Symbol;Acc:HGNC:9235]	-0.046	0.855	0.91	-1.03239
ENSG00000067900	6093	ROCK1	protein_coding	Rho associated coiled-coil containing protein kinase 1 [Source:HGNC Symbol;Acc:HGNC:10251]	0.0276	0.917	0.949	1.01931
ENSG00000134318	9475	ROCK2	protein_coding	Rho associated coiled-coil containing protein kinase 2 [Source:HGNC Symbol;Acc:HGNC:10252]	-0.0223	0.924	0.954	-1.0156
ENSG00000166869	63928	CHP2	protein_coding	calcineurin like EF-hand protein 2 [Source:HGNC Symbol;Acc:HGNC:24927]	0.0466	0.937	0.962	1.0328
ENSG00000113712	1452	CSNK1A1	protein_coding	casein kinase 1 alpha 1 [Source:HGNC Symbol;Acc:HGNC:2451]	-0.0126	0.955	0.973	-1.00878
ENSG00000134982	324	APC	protein_coding	APC regulator of WNT signaling pathway [Source:HGNC Symbol;Acc:HGNC:583]	0.0106	0.96	0.976	1.00739
ENSG00000169884	7480	WNT10B	protein_coding	Wnt family member 10B [Source:HGNC Symbol;Acc:HGNC:12775]	0.015	0.966	0.98	1.01045
ENSG00000072803	23291	FBXW11	protein_coding	F-box and WD repeat domain containing 11 [Source:HGNC Symbol;Acc:HGNC:13607]	-0.00898	0.968	0.981	-1.00624
ENSG00000181274	23401	FRAT2	protein_coding	FRAT regulator of WNT signaling pathway 2 [Source:HGNC Symbol;Acc:HGNC:16048]	-0.00727	0.978	0.987	-1.00505

### Sheet: Table Legend
Table 2d: Differentially expressed wnt signaling associated genes between heterozygous knockout ZCRB1 HEK 293 FLP/n cells and WT cells
