## Supplemental table 1b for "Role of U11/U12 minor spliceosome gene *ZCRB1* in Ciliogenesis and WNT Signaling"

### Sheet: Supplemental Table 1b
Sample Name	Gene	Chromosome	Position	Ref Allele	ALT Allele	Mutation Type	Genotype	Allelic Depth	Codon Change	Mutational Consequence	Mutational Score
33	DAB1	1	57471890	T	C	SNP	0/1	0.33	c.-137+177702T>C	Intron Variant	Modifier
54	DAB1	1	57471890	T	C	SNP	0/1	0.182	c.-137+177702T>C	Intron Variant	Modifier
63	DAB1	1	57471890	T	C	SNP	0/1	0.2	c.-137+177702T>C	Intron Variant	Modifier
PL3C7	DAB1	1	57471890	T	C	SNP	0/1	0.2	c.-137+177702T>C	Intron Variant	Modifier
