## Supplemental table 2c for "Role of U11/U12 minor spliceosome gene *ZCRB1* in Ciliogenesis and WNT Signaling"

### Sheet: Supplemental Table 2c
Ensembl Gene Stable ID	Entrez Gene ID	Gene Name	Gene Biotype	Gene Description	Log2FC	P.Value	adj.P.Val	linearFC
ENSG00000200997	NA	RNVU1-34	snRNA	RNA, variant U1 small nuclear 34 [Source:HGNC Symbol;Acc:HGNC:48427]	-5.8454	9.70321e-08	6.07421e-05	-57.4964
ENSG00000274210	NA	RNVU1-27	snRNA	RNA, variant U1 small nuclear 27 [Source:HGNC Symbol;Acc:HGNC:54431]	-4.11752	1.51308e-07	7.46295e-05	-17.3579
ENSG00000206828	NA	RNVU1-30	snRNA	RNA, variant U1 small nuclear 30 [Source:HGNC Symbol;Acc:HGNC:54434]	-4.94081	7.46325e-07	0.00016352	-30.7138
ENSG00000277610	101954264	RNVU1-4	snRNA	RNA, variant U1 small nuclear 4 [Source:HGNC Symbol;Acc:HGNC:48312]	-5.03571	1.78302e-06	0.00026577	-32.802
ENSG00000286172	101447996	RNVU1-8	snRNA	RNA, variant U1 small nuclear 8 [Source:HGNC Symbol;Acc:HGNC:48315]	-4.33683	1.86609e-06	0.000270321	-20.2077
ENSG00000222724	NA	RNU2-63P	snRNA	RNA, U2 small nuclear 63, pseudogene [Source:HGNC Symbol;Acc:HGNC:48556]	-4.70341	2.04072e-06	0.000285018	-26.0536
ENSG00000207205	101954267	RNVU1-15	snRNA	RNA, variant U1 small nuclear 15 [Source:HGNC Symbol;Acc:HGNC:48320]	-3.03537	2.04885e-06	0.000285018	-8.19858
ENSG00000139343	6636	SNRPF	protein_coding	small nuclear ribonucleoprotein polypeptide F [Source:HGNC Symbol;Acc:HGNC:11162]	-1.46	1.54e-05	0.000763	-2.75894
ENSG00000139168	85437	ZCRB1	protein_coding	zinc finger CCHC-type and RNA binding motif containing 1 [Source:HGNC Symbol;Acc:HGNC:29620]	-1.36	1.97e-05	0.000876	-2.57177
ENSG00000273768	NA	RNVU1-29	snRNA	RNA, variant U1 small nuclear 29 [Source:HGNC Symbol;Acc:HGNC:54433]	-2.6394	2.76352e-05	0.00107977	-6.23071
ENSG00000200795	26835	RNU4-1	snRNA	RNA, U4 small nuclear 1 [Source:HGNC Symbol;Acc:HGNC:10192]	-2.72	2.85e-05	0.0011	-6.59405
ENSG00000270722	NA	RNVU1-31	snRNA	RNA, variant U1 small nuclear 31 [Source:HGNC Symbol;Acc:HGNC:54448]	-2.77392	6.38795e-05	0.00178293	-6.83965
ENSG00000199377	26828	RNU5F-1	snRNA	RNA, U5F small nuclear 1 [Source:HGNC Symbol;Acc:HGNC:10216]	-3.74832	0.000105603	0.00236904	-13.4387
ENSG00000175467	9092	SART1	protein_coding	spliceosome associated factor 1, recruiter of U4/U6.U5 tri-snRNP [Source:HGNC Symbol;Acc:HGNC:10538]	1.6	0.000108	0.0024	3.04148
ENSG00000202538	26834	RNU4-2	snRNA	RNA, U4 small nuclear 2 [Source:HGNC Symbol;Acc:HGNC:10193]	-2.24989	0.000117329	0.00252666	-4.75645
ENSG00000202538	26834	RNU4-2	snRNA	RNA, U4 small nuclear 2 [Source:HGNC Symbol;Acc:HGNC:10193]	-2.25	0.000117	0.00253	-4.75645
ENSG00000182004	6635	SNRPE	protein_coding	small nuclear ribonucleoprotein polypeptide E [Source:HGNC Symbol;Acc:HGNC:11161]	-1.2	0.000137	0.00272	-2.2951
ENSG00000101161	24148	PRPF6	protein_coding	pre-mRNA processing factor 6 [Source:HGNC Symbol;Acc:HGNC:15860]	1.33	0.000146	0.00284	2.51568
ENSG00000270022	NA	Z93241.1	lncRNA	RNA, U12 small nuclear	-3.51	0.000228	0.00369	-11.3567
ENSG00000270022	NA	Z93241.1	snRNA	RNA, U12 small nuclear	-3.51	0.000228	0.00369	-11.3567
ENSG00000102103	10084	PQBP1	protein_coding	polyglutamine binding protein 1 [Source:HGNC Symbol;Acc:HGNC:9330]	1.17	0.000242	0.00381	2.25725
ENSG00000169249	8233	ZRSR2	protein_coding	zinc finger CCCH-type, RNA binding motif and serine/arginine rich 2 [Source:HGNC Symbol;Acc:HGNC:23019]	1.48	0.000342	0.00463	2.78652
ENSG00000105298	58509	CACTIN	protein_coding	cactin, spliceosome C complex subunit [Source:HGNC Symbol;Acc:HGNC:29938]	1.46	0.000346	0.00467	2.74392
ENSG00000076924	56949	XAB2	protein_coding	XPA binding protein 2 [Source:HGNC Symbol;Acc:HGNC:14089]	1.08	0.000417	0.00525	2.11943
ENSG00000106355	23658	LSM5	protein_coding	LSM5 homolog, U6 small nuclear RNA and mRNA degradation associated [Source:HGNC Symbol;Acc:HGNC:17162]	-1.39	0.000463	0.00559	-2.61467
ENSG00000169976	83443	SF3B5	protein_coding	splicing factor 3b subunit 5 [Source:HGNC Symbol;Acc:HGNC:21083]	-1.06	0.000518	0.00603	-2.07873
ENSG00000148690	118924	FRA10AC1	protein_coding	FRA10A associated CGG repeat 1 [Source:HGNC Symbol;Acc:HGNC:1162]	-1.11	0.000523	0.00606	-2.16542
ENSG00000111196	55110	MAGOHB	protein_coding	mago homolog B, exon junction complex subunit [Source:HGNC Symbol;Acc:HGNC:25504]	-1.27	0.00067	0.00702	-2.40875
ENSG00000168566	154007	SNRNP48	protein_coding	small nuclear ribonucleoprotein U11/U12 subunit 48 [Source:HGNC Symbol;Acc:HGNC:21368]	-1.01	0.000706	0.00724	-2.00891
ENSG00000125870	6629	SNRPB2	protein_coding	small nuclear ribonucleoprotein polypeptide B2 [Source:HGNC Symbol;Acc:HGNC:11155]	-1.12	0.000763	0.00759	-2.16645
ENSG00000125743	6633	SNRPD2	protein_coding	small nuclear ribonucleoprotein D2 polypeptide [Source:HGNC Symbol;Acc:HGNC:11159]	-0.96	0.000825	0.00791	-1.94813
ENSG00000275405	NA	U1	snRNA	U1 spliceosomal RNA [Source:RFAM;Acc:RF00003]	-2.22204	0.000849618	0.00803242	-4.66553
ENSG00000105705	57794	SUGP1	protein_coding	SURP and G-patch domain containing 1 [Source:HGNC Symbol;Acc:HGNC:18643]	1.03	0.00128	0.0104	2.04259
ENSG00000189091	23450	SF3B3	protein_coding	splicing factor 3b subunit 3 [Source:HGNC Symbol;Acc:HGNC:10770]	-0.83	0.00148	0.0114	-1.78219
ENSG00000126254	79171	RBM42	protein_coding	RNA binding motif protein 42 [Source:HGNC Symbol;Acc:HGNC:28117]	1.08	0.00159	0.012	2.11735
ENSG00000071859	9130	FAM50A	protein_coding	family with sequence similarity 50 member A [Source:HGNC Symbol;Acc:HGNC:18786]	0.86	0.00169	0.0124	1.81397
ENSG00000131876	6627	SNRPA1	protein_coding	small nuclear ribonucleoprotein polypeptide Aprime [Source:HGNC Symbol;Acc:HGNC:11152]	-0.83	0.00176	0.0127	-1.77667
ENSG00000163714	23350	U2SURP	protein_coding	U2 snRNP associated SURP domain containing [Source:HGNC Symbol;Acc:HGNC:30855]	-0.85	0.00183	0.0131	-1.79895
ENSG00000060688	9410	SNRNP40	protein_coding	small nuclear ribonucleoprotein U5 subunit 40 [Source:HGNC Symbol;Acc:HGNC:30857]	-0.82	0.00213	0.0143	-1.76418
ENSG00000184281	10078	TSSC4	protein_coding	tumor suppressing subtransferable candidate 4 [Source:HGNC Symbol;Acc:HGNC:12386]	0.91	0.0027	0.0169	1.88103
ENSG00000119707	58517	RBM25	protein_coding	RNA binding motif protein 25 [Source:HGNC Symbol;Acc:HGNC:23244]	-0.76	0.00292	0.0177	-1.6884
ENSG00000161981	79622	SNRNP25	protein_coding	small nuclear ribonucleoprotein U11/U12 subunit 25 [Source:HGNC Symbol;Acc:HGNC:14161]	-1	0.00294	0.0178	-1.99275
ENSG00000142546	51070	NOSIP	protein_coding	nitric oxide synthase interacting protein [Source:HGNC Symbol;Acc:HGNC:17946]	0.87	0.00297	0.0179	1.83226
ENSG00000143977	6637	SNRPG	protein_coding	small nuclear ribonucleoprotein polypeptide G [Source:HGNC Symbol;Acc:HGNC:11163]	-0.85	0.00308	0.0183	-1.79733
ENSG00000167088	6632	SNRPD1	protein_coding	small nuclear ribonucleoprotein D1 polypeptide [Source:HGNC Symbol;Acc:HGNC:11158]	-0.79	0.00319	0.0187	-1.72358
ENSG00000140259	4236	MFAP1	protein_coding	microfibril associated protein 1 [Source:HGNC Symbol;Acc:HGNC:7032]	0.8	0.00411	0.0223	1.74432
ENSG00000100028	6634	SNRPD3	protein_coding	small nuclear ribonucleoprotein D3 polypeptide [Source:HGNC Symbol;Acc:HGNC:11160]	-0.81	0.00429	0.0229	-1.75399
ENSG00000100410	84844	PHF5A	protein_coding	PHD finger protein 5A [Source:HGNC Symbol;Acc:HGNC:18000]	-0.84	0.00436	0.0232	-1.7839
ENSG00000068394	27238	GPKOW	protein_coding	G-patch domain and KOW motifs [Source:HGNC Symbol;Acc:HGNC:30677]	0.83	0.00473	0.0244	1.77243
ENSG00000135486	3178	HNRNPA1	protein_coding	heterogeneous nuclear ribonucleoprotein A1 [Source:HGNC Symbol;Acc:HGNC:5031]	-0.77	0.0049	0.025	-1.71001
ENSG00000077312	6626	SNRPA	protein_coding	small nuclear ribonucleoprotein polypeptide A [Source:HGNC Symbol;Acc:HGNC:11151]	-0.72	0.00601	0.0289	-1.64263
ENSG00000137168	51645	PPIL1	protein_coding	peptidylprolyl isomerase like 1 [Source:HGNC Symbol;Acc:HGNC:9260]	-0.88	0.00619	0.0295	-1.83425
ENSG00000196504	55660	PRPF40A	protein_coding	pre-mRNA processing factor 40 homolog A [Source:HGNC Symbol;Acc:HGNC:16463]	-0.66	0.00704	0.0324	-1.57488
ENSG00000168438	51362	CDC40	protein_coding	cell division cycle 40 [Source:HGNC Symbol;Acc:HGNC:17350]	-0.73	0.00711	0.0326	-1.65692
ENSG00000021776	9716	AQR	protein_coding	aquarius intron-binding spliceosomal factor [Source:HGNC Symbol;Acc:HGNC:29513]	-0.73	0.00823	0.036	-1.65957
ENSG00000063244	11338	U2AF2	protein_coding	U2 small nuclear RNA auxiliary factor 2 [Source:HGNC Symbol;Acc:HGNC:23156]	0.89	0.00842	0.0366	1.84692
ENSG00000164167	11157	LSM6	protein_coding	LSM6 homolog, U6 small nuclear RNA and mRNA degradation associated [Source:HGNC Symbol;Acc:HGNC:17017]	-0.79	0.00848	0.0367	-1.72358
ENSG00000105617	79165	LENG1	protein_coding	leukocyte receptor cluster member 1 [Source:HGNC Symbol;Acc:HGNC:15502]	0.93	0.00873	0.0374	1.91033
ENSG00000204560	8449	DHX16	protein_coding	DEAH-box helicase 16 [Source:HGNC Symbol;Acc:HGNC:2739]	0.79	0.00908	0.0384	1.72496
ENSG00000170860	27258	LSM3	protein_coding	LSM3 homolog, U6 small nuclear RNA and mRNA degradation associated [Source:HGNC Symbol;Acc:HGNC:17874]	-0.78	0.00984	0.0404	-1.7223
ENSG00000108883	9343	EFTUD2	protein_coding	elongation factor Tu GTP binding domain containing 2 [Source:HGNC Symbol;Acc:HGNC:30858]	-0.67	0.0112	0.0442	-1.59206
ENSG00000108349	22794	CASC3	protein_coding	CASC3 exon junction complex subunit [Source:HGNC Symbol;Acc:HGNC:17040]	0.65	0.0113	0.0443	1.56577
ENSG00000100138	4809	SNU13	protein_coding	small nuclear ribonucleoprotein 13 [Source:HGNC Symbol;Acc:HGNC:7819]	-0.64	0.0125	0.0477	-1.5631
ENSG00000124562	6631	SNRPC	protein_coding	small nuclear ribonucleoprotein polypeptide C [Source:HGNC Symbol;Acc:HGNC:11157]	-0.76	0.0135	0.05	-1.69869
ENSG00000164609	10569	SLU7	protein_coding	SLU7 homolog, splicing factor [Source:HGNC Symbol;Acc:HGNC:16939]	0.58	0.0143	0.0522	1.49522
ENSG00000085872	10523	CHERP	protein_coding	calcium homeostasis endoplasmic reticulum protein [Source:HGNC Symbol;Acc:HGNC:16930]	0.79	0.0145	0.0526	1.72711
ENSG00000113593	23398	PPWD1	protein_coding	peptidylprolyl isomerase domain and WD repeat containing 1 [Source:HGNC Symbol;Acc:HGNC:28954]	-0.64	0.0161	0.0565	-1.55408
ENSG00000171960	10465	PPIH	protein_coding	peptidylprolyl isomerase H [Source:HGNC Symbol;Acc:HGNC:14651]	-0.66	0.0167	0.0579	-1.57887
ENSG00000206652	26871	RNU1-1	snRNA	RNA, U1 small nuclear 1 [Source:HGNC Symbol;Acc:HGNC:10120]	-1.52201	0.0186698	0.0625826	-2.87191
ENSG00000130520	25804	LSM4	protein_coding	LSM4 homolog, U6 small nuclear RNA and mRNA degradation associated [Source:HGNC Symbol;Acc:HGNC:17259]	-0.59	0.0194	0.0644	-1.50491
ENSG00000100023	23759	PPIL2	protein_coding	peptidylprolyl isomerase like 2 [Source:HGNC Symbol;Acc:HGNC:9261]	-0.65	0.02	0.0656	-1.57254
ENSG00000104852	6625	SNRNP70	protein_coding	small nuclear ribonucleoprotein U1 subunit 70 [Source:HGNC Symbol;Acc:HGNC:11150]	0.68	0.0222	0.0708	1.59849
ENSG00000115128	51639	SF3B6	protein_coding	splicing factor 3b subunit 6 [Source:HGNC Symbol;Acc:HGNC:30096]	-0.65	0.0225	0.0714	-1.56986
ENSG00000169217	10421	CD2BP2	protein_coding	CD2 cytoplasmic tail binding protein 2 [Source:HGNC Symbol;Acc:HGNC:1656]	0.75	0.0233	0.0731	1.68104
ENSG00000128534	51691	LSM8	protein_coding	LSM8 homolog, U6 small nuclear RNA associated [Source:HGNC Symbol;Acc:HGNC:20471]	-0.56	0.0239	0.0744	-1.46914
ENSG00000090470	10081	PDCD7	protein_coding	programmed cell death 7 [Source:HGNC Symbol;Acc:HGNC:8767]	0.55	0.0269	0.0808	1.46831
ENSG00000123154	84292	WDR83	protein_coding	WD repeat domain 83 [Source:HGNC Symbol;Acc:HGNC:32672]	0.72	0.0277	0.0824	1.64973
ENSG00000179950	22827	PUF60	protein_coding	poly(U) binding splicing factor 60 [Source:HGNC Symbol;Acc:HGNC:17042]	0.58	0.0306	0.0883	1.49337
ENSG00000104897	8175	SF3A2	protein_coding	splicing factor 3a subunit 2 [Source:HGNC Symbol;Acc:HGNC:10766]	0.51	0.0312	0.0895	1.42548
ENSG00000273559	54883	CWC25	protein_coding	CWC25 spliceosome associated protein homolog [Source:HGNC Symbol;Acc:HGNC:25989]	0.59	0.0343	0.0956	1.501
ENSG00000160201	7307	U2AF1	protein_coding	U2 small nuclear RNA auxiliary factor 1 [Source:HGNC Symbol;Acc:HGNC:12453]	-0.96	0.0365	0.0999	-1.94263
ENSG00000076650	55094	GPATCH1	protein_coding	G-patch domain containing 1 [Source:HGNC Symbol;Acc:HGNC:24658]	0.49	0.0382	0.103	1.4045
ENSG00000067596	1659	DHX8	protein_coding	DEAH-box helicase 8 [Source:HGNC Symbol;Acc:HGNC:2749]	0.49	0.0387	0.104	1.40417
ENSG00000110107	27339	PRPF19	protein_coding	pre-mRNA processing factor 19 [Source:HGNC Symbol;Acc:HGNC:17896]	0.53	0.0429	0.112	1.44324
ENSG00000150316	51503	CWC15	protein_coding	CWC15 spliceosome associated protein homolog [Source:HGNC Symbol;Acc:HGNC:26939]	-0.5	0.0432	0.113	-1.41832
ENSG00000130332	51690	LSM7	protein_coding	LSM7 homolog, U6 small nuclear RNA and mRNA degradation associated [Source:HGNC Symbol;Acc:HGNC:20470]	-0.47	0.0493	0.124	-1.38865
ENSG00000174231	10594	PRPF8	protein_coding	pre-mRNA processing factor 8 [Source:HGNC Symbol;Acc:HGNC:17340]	-0.48	0.0524	0.13	-1.39176
ENSG00000185946	55599	RNPC3	protein_coding	RNA binding region (RNP1, RRM) containing 3 [Source:HGNC Symbol;Acc:HGNC:18666]	-0.59	0.0608	0.144	-1.50413
ENSG00000149657	149986	LSM14B	protein_coding	LSM family member 14B [Source:HGNC Symbol;Acc:HGNC:15887]	0.5	0.0676	0.156	1.41116
ENSG00000141759	10907	TXNL4A	protein_coding	thioredoxin like 4A [Source:HGNC Symbol;Acc:HGNC:30551]	-0.48	0.0704	0.16	-1.38992
ENSG00000162385	4116	MAGOH	protein_coding	mago homolog, exon junction complex subunit [Source:HGNC Symbol;Acc:HGNC:6815]	-0.44	0.0807	0.177	-1.35871
ENSG00000163877	79753	SNIP1	protein_coding	Smad nuclear interacting protein 1 [Source:HGNC Symbol;Acc:HGNC:30587]	0.45	0.083	0.181	1.36487
ENSG00000174243	9416	DDX23	protein_coding	DEAD-box helicase 23 [Source:HGNC Symbol;Acc:HGNC:17347]	0.46	0.0962	0.2	1.37171
ENSG00000124380	11017	SNRNP27	protein_coding	small nuclear ribonucleoprotein U4/U6.U5 subunit 27 [Source:HGNC Symbol;Acc:HGNC:30240]	-0.41	0.0988	0.204	-1.33083
ENSG00000087365	10992	SF3B2	protein_coding	splicing factor 3b subunit 2 [Source:HGNC Symbol;Acc:HGNC:10769]	0.43	0.102	0.21	1.34654
ENSG00000181817	84967	LSM10	protein_coding	LSM10, U7 small nuclear RNA associated [Source:HGNC Symbol;Acc:HGNC:17562]	-0.44	0.108	0.217	-1.35698
ENSG00000184209	11066	SNRNP35	protein_coding	small nuclear ribonucleoprotein U11/U12 subunit 35 [Source:HGNC Symbol;Acc:HGNC:30852]	0.48	0.107	0.217	1.39351
ENSG00000109971	3312	HSPA8	protein_coding	heat shock protein family A (Hsp70) member 8 [Source:HGNC Symbol;Acc:HGNC:5241]	-0.48	0.119	0.233	-1.39522
ENSG00000115524	23451	SF3B1	protein_coding	splicing factor 3b subunit 1 [Source:HGNC Symbol;Acc:HGNC:10768]	-0.34	0.119	0.233	-1.26382
ENSG00000125352	7737	RNF113A	protein_coding	ring finger protein 113A [Source:HGNC Symbol;Acc:HGNC:12974]	0.4	0.12	0.235	1.31565
ENSG00000113141	3550	IK	protein_coding	IK cytokine [Source:HGNC Symbol;Acc:HGNC:5958]	0.37	0.122	0.238	1.29606
ENSG00000060339	55749	CCAR1	protein_coding	cell division cycle and apoptosis regulator 1 [Source:HGNC Symbol;Acc:HGNC:24236]	-0.36	0.124	0.241	-1.28009
ENSG00000054118	9967	THRAP3	protein_coding	thyroid hormone receptor associated protein 3 [Source:HGNC Symbol;Acc:HGNC:22964]	0.4	0.131	0.25	1.32306
ENSG00000134748	84950	PRPF38A	protein_coding	pre-mRNA processing factor 38A [Source:HGNC Symbol;Acc:HGNC:25930]	-0.34	0.132	0.252	-1.26239
ENSG00000240344	53938	PPIL3	protein_coding	peptidylprolyl isomerase like 3 [Source:HGNC Symbol;Acc:HGNC:9262]	-0.44	0.133	0.253	-1.35952
ENSG00000100109	24144	TFIP11	protein_coding	tuftelin interacting protein 11 [Source:HGNC Symbol;Acc:HGNC:17165]	0.38	0.153	0.279	1.30479
ENSG00000122692	55234	SMU1	protein_coding	SMU1 DNA replication regulator and spliceosomal factor [Source:HGNC Symbol;Acc:HGNC:18247]	-0.3	0.166	0.295	-1.23102
ENSG00000171566	5356	PLRG1	protein_coding	pleiotropic regulator 1 [Source:HGNC Symbol;Acc:HGNC:9089]	-0.35	0.171	0.302	-1.27836
ENSG00000120688	11193	WBP4	protein_coding	WW domain binding protein 4 [Source:HGNC Symbol;Acc:HGNC:12739]	0.37	0.201	0.34	1.2962
ENSG00000092199	3183	HNRNPC	protein_coding	heterogeneous nuclear ribonucleoprotein C [Source:HGNC Symbol;Acc:HGNC:5035]	-0.29	0.213	0.354	-1.22014
ENSG00000150459	10284	SAP18	protein_coding	Sin3A associated protein 18 [Source:HGNC Symbol;Acc:HGNC:10530]	-0.29	0.214	0.354	-1.21879
ENSG00000160799	151903	CCDC12	protein_coding	coiled-coil domain containing 12 [Source:HGNC Symbol;Acc:HGNC:28332]	0.36	0.234	0.378	1.28712
ENSG00000143294	5546	PRCC	protein_coding	proline rich mitotic checkpoint control factor [Source:HGNC Symbol;Acc:HGNC:9343]	0.28	0.235	0.379	1.21597
ENSG00000105058	26017	FAM32A	protein_coding	family with sequence similarity 32 member A [Source:HGNC Symbol;Acc:HGNC:24563]	0.27	0.258	0.405	1.20619
ENSG00000099995	10291	SF3A1	protein_coding	splicing factor 3a subunit 1 [Source:HGNC Symbol;Acc:HGNC:10765]	0.27	0.258	0.405	1.20887
ENSG00000101343	51340	CRNKL1	protein_coding	crooked neck pre-mRNA splicing factor 1 [Source:HGNC Symbol;Acc:HGNC:15762]	-0.26	0.258	0.406	-1.19503
ENSG00000183011	84316	NAA38	protein_coding	N-alpha-acetyltransferase 38, NatC auxiliary subunit [Source:HGNC Symbol;Acc:HGNC:28212]	-0.29	0.265	0.413	-1.22396
ENSG00000137656	84811	BUD13	protein_coding	BUD13 homolog [Source:HGNC Symbol;Acc:HGNC:28199]	0.26	0.274	0.423	1.19987
ENSG00000100056	8220	ESS2	protein_coding	ess-2 splicing factor homolog [Source:HGNC Symbol;Acc:HGNC:16817]	0.3	0.278	0.427	1.22743
ENSG00000168066	7536	SF1	protein_coding	splicing factor 1 [Source:HGNC Symbol;Acc:HGNC:12950]	0.25	0.29	0.44	1.18868
ENSG00000185324	8558	CDK10	protein_coding	cyclin dependent kinase 10 [Source:HGNC Symbol;Acc:HGNC:1770]	-0.3	0.291	0.441	-1.23174
ENSG00000153015	10283	CWC27	protein_coding	CWC27 spliceosome associated cyclophilin [Source:HGNC Symbol;Acc:HGNC:10664]	-0.24	0.299	0.449	-1.18034
ENSG00000109606	1665	DHX15	protein_coding	DEAH-box helicase 15 [Source:HGNC Symbol;Acc:HGNC:2738]	-0.23	0.306	0.457	-1.16949
ENSG00000155858	134353	LSM11	protein_coding	LSM11, U7 small nuclear RNA associated [Source:HGNC Symbol;Acc:HGNC:30860]	-0.27	0.31	0.461	-1.20239
ENSG00000204392	57819	LSM2	protein_coding	LSM2 homolog, U6 small nuclear RNA and mRNA degradation associated [Source:HGNC Symbol;Acc:HGNC:13940]	-0.27	0.314	0.464	-1.20278
ENSG00000105618	26121	PRPF31	protein_coding	pre-mRNA processing factor 31 [Source:HGNC Symbol;Acc:HGNC:15446]	0.28	0.313	0.464	1.21628
ENSG00000198563	7919	DDX39B	protein_coding	DExD-box helicase 39B [Source:HGNC Symbol;Acc:HGNC:13917]	-0.3	0.314	0.465	-1.22978
ENSG00000136819	51759	C9orf78	protein_coding	chromosome 9 open reading frame 78 [Source:HGNC Symbol;Acc:HGNC:24932]	-0.25	0.32	0.47	-1.18572
ENSG00000132792	56259	CTNNBL1	protein_coding	catenin beta like 1 [Source:HGNC Symbol;Acc:HGNC:15879]	0.23	0.338	0.489	1.17402
ENSG00000101452	60625	DHX35	protein_coding	DEAH-box helicase 35 [Source:HGNC Symbol;Acc:HGNC:15861]	0.23	0.34	0.491	1.17015
ENSG00000125835	6628	SNRPB	protein_coding	small nuclear ribonucleoprotein polypeptides B and B1 [Source:HGNC Symbol;Acc:HGNC:11153]	-0.26	0.34	0.491	-1.19531
ENSG00000240682	57461	ISY1	protein_coding	ISY1 splicing factor homolog [Source:HGNC Symbol;Acc:HGNC:29201]	0.27	0.348	0.499	1.20373
ENSG00000086589	55696	RBM22	protein_coding	RNA binding motif protein 22 [Source:HGNC Symbol;Acc:HGNC:25503]	0.21	0.36	0.511	1.15454
ENSG00000198783	91603	ZNF830	protein_coding	zinc finger protein 830 [Source:HGNC Symbol;Acc:HGNC:28291]	0.24	0.364	0.515	1.18461
ENSG00000084463	51729	WBP11	protein_coding	WW domain binding protein 11 [Source:HGNC Symbol;Acc:HGNC:16461]	-0.2	0.374	0.524	-1.14835
ENSG00000065978	4904	YBX1	protein_coding	Y-box binding protein 1 [Source:HGNC Symbol;Acc:HGNC:8014]	-0.22	0.384	0.534	-1.16498
ENSG00000116752	10286	BCAS2	protein_coding	BCAS2 pre-mRNA processing factor [Source:HGNC Symbol;Acc:HGNC:975]	-0.2	0.396	0.546	-1.15149
ENSG00000119953	10285	SMNDC1	protein_coding	survival motor neuron domain containing 1 [Source:HGNC Symbol;Acc:HGNC:16900]	-0.19	0.443	0.588	-1.13784
ENSG00000207357	103625684	RNU6-2	snRNA	RNA, U6 small nuclear 2 [Source:HGNC Symbol;Acc:HGNC:34270]	-0.37	0.463	0.607	-1.29273
ENSG00000084072	10450	PPIE	protein_coding	peptidylprolyl isomerase E [Source:HGNC Symbol;Acc:HGNC:9258]	-0.15	0.494	0.632	-1.10778
ENSG00000117614	25949	SYF2	protein_coding	SYF2 pre-mRNA splicing factor [Source:HGNC Symbol;Acc:HGNC:19824]	0.18	0.498	0.636	1.12878
ENSG00000144028	23020	SNRNP200	protein_coding	small nuclear ribonucleoprotein U5 subunit 200 [Source:HGNC Symbol;Acc:HGNC:30859]	0.15	0.557	0.686	1.10613
ENSG00000106245	8896	BUD31	protein_coding	BUD31 homolog [Source:HGNC Symbol;Acc:HGNC:29629]	0.14	0.579	0.703	1.09884
ENSG00000141543	9775	EIF4A3	protein_coding	eukaryotic translation initiation factor 4A3 [Source:HGNC Symbol;Acc:HGNC:18683]	0.13	0.588	0.711	1.09645
ENSG00000145833	9879	DDX46	protein_coding	DEAD-box helicase 46 [Source:HGNC Symbol;Acc:HGNC:18681]	-0.12	0.6	0.721	-1.0894
ENSG00000265241	9939	RBM8A	protein_coding	RNA binding motif protein 8A [Source:HGNC Symbol;Acc:HGNC:9905]	-0.14	0.6	0.721	-1.10455
ENSG00000182872	8241	RBM10	protein_coding	RNA binding motif protein 10 [Source:HGNC Symbol;Acc:HGNC:9896]	0.15	0.604	0.723	1.11113
ENSG00000143751	163859	SDE2	protein_coding	SDE2 telomere maintenance homolog [Source:HGNC Symbol;Acc:HGNC:26643]	0.11	0.616	0.733	1.0812
ENSG00000197451	3182	HNRNPAB	protein_coding	heterogeneous nuclear ribonucleoprotein A/B [Source:HGNC Symbol;Acc:HGNC:5034]	0.13	0.631	0.745	1.09446
ENSG00000175324	27257	LSM1	protein_coding	LSM1 homolog, mRNA degradation associated [Source:HGNC Symbol;Acc:HGNC:20472]	0.14	0.641	0.752	1.09953
ENSG00000257103	26065	LSM14A	protein_coding	LSM14A mRNA processing body assembly factor [Source:HGNC Symbol;Acc:HGNC:24489]	-0.1	0.654	0.763	-1.07034
ENSG00000100319	55954	ZMAT5	protein_coding	zinc finger matrin-type 5 [Source:HGNC Symbol;Acc:HGNC:28046]	-0.14	0.657	0.765	-1.10181
ENSG00000167978	23524	SRRM2	protein_coding	serine/arginine repetitive matrix 2 [Source:HGNC Symbol;Acc:HGNC:16639]	0.14	0.671	0.776	1.09963
ENSG00000168883	10713	USP39	protein_coding	ubiquitin specific peptidase 39 [Source:HGNC Symbol;Acc:HGNC:20071]	0.09	0.68	0.782	1.06627
ENSG00000165630	8559	PRPF18	protein_coding	pre-mRNA processing factor 18 [Source:HGNC Symbol;Acc:HGNC:17351]	-0.11	0.734	0.823	-1.07579
ENSG00000183431	10946	SF3A3	protein_coding	splicing factor 3a subunit 3 [Source:HGNC Symbol;Acc:HGNC:10767]	-0.08	0.747	0.833	-1.05351
ENSG00000183258	51428	DDX41	protein_coding	DEAD-box helicase 41 [Source:HGNC Symbol;Acc:HGNC:18674]	-0.07	0.752	0.836	-1.05312
ENSG00000161654	124801	LSM12	protein_coding	LSM12 homolog [Source:HGNC Symbol;Acc:HGNC:26407]	-0.07	0.755	0.839	-1.05268
ENSG00000100603	22938	SNW1	protein_coding	SNW domain containing 1 [Source:HGNC Symbol;Acc:HGNC:16696]	0.07	0.765	0.846	1.05091
ENSG00000146007	153527	ZMAT2	protein_coding	zinc finger matrin-type 2 [Source:HGNC Symbol;Acc:HGNC:26433]	-0.07	0.788	0.862	-1.04623
ENSG00000138398	9360	PPIG	protein_coding	peptidylprolyl isomerase G [Source:HGNC Symbol;Acc:HGNC:14650]	0.03	0.882	0.927	1.02452
ENSG00000003756	10181	RBM5	protein_coding	RNA binding motif protein 5 [Source:HGNC Symbol;Acc:HGNC:9902]	0.04	0.883	0.927	1.02647
ENSG00000136875	9128	PRPF4	protein_coding	pre-mRNA processing factor 4 [Source:HGNC Symbol;Acc:HGNC:17349]	0.03	0.885	0.928	1.02267
ENSG00000134453	84991	RBM17	protein_coding	RNA binding motif protein 17 [Source:HGNC Symbol;Acc:HGNC:16944]	-0.03	0.888	0.93	-1.02143
ENSG00000163510	57703	CWC22	protein_coding	CWC22 spliceosome associated protein homolog [Source:HGNC Symbol;Acc:HGNC:29322]	-0.03	0.889	0.931	-1.02238
ENSG00000096401	988	CDC5L	protein_coding	cell division cycle 5 like [Source:HGNC Symbol;Acc:HGNC:1743]	0.04	0.892	0.932	1.02479
ENSG00000143368	10262	SF3B4	protein_coding	splicing factor 3b subunit 4 [Source:HGNC Symbol;Acc:HGNC:10771]	-0.02	0.94	0.964	-1.01373
ENSG00000117360	9129	PRPF3	protein_coding	pre-mRNA processing factor 3 [Source:HGNC Symbol;Acc:HGNC:17348]	0.01	0.946	0.967	1.01028

### Sheet: Table Legend 
Table 2c: RNAseq analysis of DE splicesomal components and associated genes between heterozygous knockout ZCRB1 HEK 293 FLP/n cells and WT cells
